# Control of Ribosomal RNA Synthesis by Hematopoietic Transcription Factors

**DOI:** 10.1101/2022.01.21.476118

**Authors:** Charles Antony, Subin S. George, Justin Blum, Patrick Somers, Chelsea L. Thorsheim, Dexter J. Wu-Corts, Yuxi Ai, Long Gao, Kaosheng Lv, Michel G. Tremblay, Tom Moss, Kai Tan, Jeremy E. Wilusz, Austen R. D. Ganley, Maxim Pimkin, Vikram R. Paralkar

**Affiliations:** Division of Hematology and Oncology, Department of Medicine, University of Pennsylvania Perelman School of Medicine, Philadelphia, PA 19104, USA; Institute for Biomedical Informatics, University of Pennsylvania Perelman School of Medicine, Philadelphia, PA 19104, USA; The College of Arts and Sciences, University of Pennsylvania, Philadelphia, PA 19104, USA; Cardiovascular Institute, University of Pennsylvania Perelman School of Medicine, Philadelphia, PA 19104, USA; Biochemistry and Molecular Biophysics Graduate Group, University of Pennsylvania Perelman School of Medicine, Philadelphia, PA 19104, USA; Beijing Advanced Innovation Center for Genomics (ICG) & Biomedical Pioneering Innovation Center (BIOPIC), Peking University, Beijing 100871, China; Division of Hematology, Children’s Hospital of Philadelphia, Philadelphia, PA 19104, USA; Department of Biochemistry, School of Medicine, Southern University of Science and Technology, Shenzhen, China; Laboratory of Growth and Development, St Patrick Research Group in Basic Oncology, Cancer Division of the Quebec University Hospital Research Centre (CRCHU de Québec-Université Laval), Québec, QC, G1R 3S3, Canada; Department of Molecular Biology, Medical Biochemistry and Pathology, Laval University, Québec, QC, G1V 0A6, Canada; Department of Pediatrics, Children’s Hospital of Philadelphia, Philadelphia, PA 19104, USA; Department of Genetics, University of Pennsylvania Perelman School of Medicine, Philadelphia, PA 19104, USA; Department of Cell and Developmental Biology, University of Pennsylvania Perelman School of Medicine, Philadelphia, PA 19104, USA; Verna and Marrs McLean Department of Biochemistry and Molecular Biology, Therapeutic Innovation Center, Baylor College of Medicine, Houston, TX 77030, USA; School of Biological Sciences, University of Auckland, Auckland 0623, New Zealand; Digital Life Institute, University of Auckland, Auckland 0632, New Zealand; Cancer and Blood Disorders Center, Dana-Farber Cancer Institute and Boston Children’s Hospital, Harvard Medical School, Boston, MA 02215, USA; Abramson Family Cancer Research Institute, University of Pennsylvania Perelman School of Medicine, Philadelphia, PA 19104, USA

## Abstract

Ribosomal RNAs (rRNAs) are the most abundant cellular RNAs, and their synthesis from rDNA repeats by RNA Polymerase I accounts for the bulk of all transcription. Despite substantial variation in rRNA transcription rates across cell types, little is known about cell-type-specific factors that bind rDNA and regulate rRNA transcription to meet tissue-specific needs. Using hematopoiesis as a model system, we mapped about 2200 ChIP-Seq datasets for 250 transcription factors (TFs) and chromatin proteins to human and mouse rDNA, and identified robust binding of multiple TF families to canonical TF motifs on rDNA. Using a 47S-FISH-Flow assay developed for nascent rRNA quantification, we demonstrated that targeted degradation of CEBPA (C/EBP alpha), a critical hematopoietic TF with conserved rDNA binding, caused rapid reduction in rRNA transcription due to reduced Pol I occupancy. Our work identifies numerous potential rRNA regulators, and provides a template for dissection of TF roles in rRNA transcription.

**HIGHLIGHTS:**

- Multiple cell-type-specific transcription factors (TFs) bind canonical motifs on rDNA.
- The hematopoietic TF CEBPA binds to active rDNA alleles at a conserved site.
- CEBPA promotes Polymerase I occupancy and rRNA transcription in myeloid progenitors.
- We present ‘47S-FISH-Flow,’ a sensitive assay to quantify nascent rRNA.
