## Supplementary material for "Control of Ribosomal RNA Synthesis by Hematopoietic Transcription Factors": Table S1

### Sheet: Factor List for rDNA mapping 
Ribo - Core rDNA transcriptional machinery
TF - Hematopoietic TFs, co-factors, co-regulators, family members
Chro - Chromatin binders, readers, modifiers
PolII - Polymerase II and associated factors
Rem - Chromatin remodelers
Coh - Cohesin complex, loaders, releasers
Con - Condensin complex
DNAm - DNA methylation complexes
Hist - Histone Modifications
Other
Gene name (Human)	Mouse names, Protein names, or Additional names	Category	Human datasets from ENCODE	Human datasets from GEO/SRA	Human datasets OTHER	Total Human datasets mapped	Mouse datasets from ENCODE	Mousedatasets from GEO/SRA	Mouse datasets OTHER	Total Mouse datasets mapped
INPUT		Input	3	6	1	10	5	7		12
IgG		IgG	4	4	1	9	3	7		10
AHR		TF	1	6		7		2		2
AR	NR3C4	TF		2		2		5		5
ARID2	BAF200	Rem	1	1		2		2		2
ARNT	HIF1B	TF	4	3		7		3		3
ARNT2	HIF2B	TF				0		2		2
ARNTL	HIF3B, BMAL1, ARNT3	TF	2	1		3				0
ASH1L	ASH1, KMT2H	Chro	1	1		2		1		1
ASH2L	ASH2	Chro	2	1		3		3		3
ASXL1		Chro		1		1		2		2
ASXL2		Chro				0				0
ATF1		TF	4	2		6				0
ATF2		TF	3	2		5		7		7
ATF3		TF	10	3		13		7		7
ATF4	CREB2	TF	4	9		13		3		3
ATF5		TF	1			1				0
ATF6		TF	2			2				0
ATF7		TF	4			4		3		3
BATF	B-ATF	TF	1	2		3		4		4
BATF3	JDP1	TF		3		3		3		3
BCL11A	EVI9	TF	5	5		10				0
BCL11B	CTIP2	TF	1	5		6		10		10
BMI1	PCGF4	Chro	3	3		6		1		1
BRD4		Chro	3	5		8		6		6
BRD9		Rem	1	4		5		5		5
CBFB		TF	3	1		4		8		8
CDC73		PolII		1		1		2		2
CDK7	CAK	PolII		6		6		1		1
CDKN1A	P21	Other				0				0
CDKN1B	P27	Other		1		1				0
CEBPA	C/EBP-alpha, CEBP	TF	2	7	2	11		12		12
CEBPB	C/EBP-beta	TF	5	4		9	2	11		13
CEBPD	C/EBP-delta	TF	2	2		4		4		4
CEBPE	C/EBP-epsilon	TF				0		2		2
CEBPG	C/EBP-gamma	TF	7			7				0
CEBPZ	included for completeness, but NOTE: this is not C/EBP-zeta	TF				0				0
CHD3	Mi-2a	Rem				0				0
CHD4	Mi-2b	Rem	2	4		6		6		6
CREB1	CREB	TF	8	3		11		6		6
CREB3	LZIP	TF	2			2				0
CREB3L1	OASIS	TF	1			1				0
CREB3L2		TF				0		3		3
CREB3L3		TF				0				0
CREB3L4	CREB4	TF				0				0
CREB5		TF	2	4		6				0
CREBBP	CBP, KAT3A	Chro	1	4		5		8		8
CREM	ICER	TF	5			5				0
CTCF		TF	3	7	1	11	5	14	1	20
DDIT3	C/EBP-zeta, CHOP, CHOP10	TF	2	2		4		1		1
DMXL1		Chro				0				0
DNMT1		DNAm	2	1		3				0
DNMT3A		DNAm		2		2		2		2
DNMT3B		DNAm	1	3		4		1		1
DOT1L	KMT4	Chro		4		4				0
DPY30		Chro				0				0
EBF1		TF	2	3		5		4		4
EBF2		TF				0		3		3
EBF3		TF		1		1				0
EBF4		TF				0				0
EGR1		TF	11	2		13		3		3
EGR2		TF	2	3		5		9		9
EGR3		TF		1		1				0
EGR4		TF				0				0
ELF2	NERF	TF			1	1				0
ENY2		Other				0				0
EP300	KAT3B	Chro	6	4		10	5	2		7
EPAS1	HIF2A	TF		4		4				0
ERCC2	XPD, p80	PolII		1		1				0
ERCC3	XPB, p89	PolII		1		1		1		1
ERG		TF		6		6		8		8
ESR1	ERalpha, NR3A1	TF	3	4		7		6		6
ESR2	ERbeta, NR3A2	TF		3		3				0
ETS1		TF	4	3		7	4	4		8
ETS2		TF	1			1		3		3
ETV2	ER71	TF		1		1				0
ETV6	TEL	TF	5	2	1	8		6		6
EZH2		Chro	9			9		9		9
FANCI		Other				0				0
FLI1		TF		6	1	7		7		7
FOS	cFOS	TF	4	2		6		4		4
FOSB		TF	1	2		3		4		4
FOSL1	FRA-1	TF	4	6		10	1	3		4
FOSL2	FRA-2	TF	7	4		11		9		9
FOXB1		TF				0				0
FOXD4		TF				0				0
FOXK1		TF	1	1		2		1		1
FOXO1		TF	2	3		5		3		3
FOXO3		TF		1		1		2		2
GATA1		TF	2	15		17	5	3		8
GATA2		TF	8	3	1	12		7		7
GATA3		TF	5	2		7		1		1
GATA4		TF	1	3		4		4		4
GATA5		TF				0				0
GATA6		TF		4		4		3		3
GFI1		TF	1	4	1	6		5		5
GFI1B		TF	1	2		3		4		4
GSE1		Chro				0				0
GTF2E1	TFIIE-A, TFIIE1	PolII		1		1				0
GTF2E2	TFIIE-B, TFIIE2	PolII	1			1		2		2
HES1	HRY	TF	2	2		4		1		1
HIF1A		TF		12		12		4		4
HIF1AN		Other				0				0
HIF3A		TF		1		1				0
HNF1A		TF	2	5		7				0
HNF1B		TF	1	2		3				0
HOPX		TF				0		2		2
HOXA9		TF		2		2		4		4
HOXA11		TF				0				0
HOXB4		TF				0		3		3
HOXC6		TF		1		1				0
ID2		TF				0		2		2
ID3		TF	1			1				0
IKZF1	IKAROS	TF	5	4	1	10		7		7
IKZF2	HELIOS	TF	2			2		3		3
IKZF3	AIOLOS	TF	1	1		2		4		4
IKZF4	EOS	TF	1			1				0
IKZF5	PEGASUS	TF	1			1				0
INO80		Rem		9		9		3		3
IRF1		TF	7	7		14		4		4
IRF2		TF	2	1		3		2		2
IRF2BP2		TF			1	1				0
IRF3		TF				0		3		3
IRF4		TF	1	3		4	1	5		6
IRF5		TF	2			2		6		6
IRF6		TF				0				0
IRF7		TF				0		2		2
IRF8		TF		2	1	3		12		12
IRF9		TF	1			1		5		5
JDP2		TF		1		1				0
JUN	cJUN	TF	3	5		8	1	3		4
JUNB		TF	3	2		5		5		5
JUND		TF	4	2		6	2	2		4
KLF1	EKLF	TF	2	5		7		6		6
KMT2A	MLL1	Chro	1	5		6		3		3
KMT2B	MLL2	Chro	1	3		4		5		5
KMT2C	MLL3	Chro		4		4		3		3
KMT2D	MLL4	Chro		4		4		2		2
KMT2E	MLL5	Chro				0				0
LDB1		TF		4		4		2		2
LEO1		PolII		4		4		2		2
LIG1		Other				0				0
LMO2		TF		2	1	3		8		8
LYL1		TF		2	1	3		3		3
MAFB		TF		1		1		2		2
MAML1	MAM1	TF		3		3				0
MAML2		TF				0				0
MAML3		TF				0				0
MAU2	SCC4	Coh				0		1		1
MAX		TF	7	1	2	10	5	3		8
MBD2		Rem	2			2				0
MECOM	EVI1	TF				0				0
MED1		PolII			1	1				0
MED13L	THRAP2	PolII				0				0
MED23		PolII				0		2		2
MEF2A		TF	4			4	2	6		8
MEF2B		TF	1	2		3				0
MEF2C		TF	1	1		2		5		5
MEF2D		TF	2	2	1	5		1		1
MEIS1		TF		2	1	3		6		6
MEN1	MENIN	Chro		8		8		8		8
MGA	MAD5	TF	2	3		5				0
MLLT1	ENL	Chro	4	9		13				0
MN1		Chro				0		2		2
MNT	MAD6	TF	3			3				0
MTA2		Rem	4	3		7		4		4
MTF1		TF	1			1				0
MXD1	MAD	TF	1			1				0
MXD3	MAD3	TF	1			1				0
MXD4	MAD4	TF	1			1				0
MXI1	MAD2	TF	8	1		9	2			2
MYB	cMYB	TF		12	2	14	1	3		4
MYBL1	AMYB, A-MYB	TF		1		1		1		1
MYBL2	BMYB, B-MYB	TF	3	1		4				0
MYC	cMYC	TF	6	6	2	14	2	5		7
MYCL	LMYC	TF				0				0
MYCN	NMYC	TF		11		11		3		3
NCAPD2	CAP-D2	Con				0				0
NCAPD3	CAP-D3	Con				0		3		3
NCAPG	CAP-G	Con		2		2				0
NCAPG2	CAP-G2	Con				0				0
NCAPH	CAP-H	Con		1		1				0
NCAPH2	CAP-H2	Con		9		9		8		8
NCL	C23	Ribo				0				0
NFE2	NF-E2	TF	3	2		5		1		1
NFKB1	p105/p50	TF		5		5		1		1
NFKB2	p100/p52	TF	1	2		3				0
NIPBL	SCC2, CDLS	Coh		10		10		11		11
NOTCH1	NICD1, ICN1	TF		5		5		4		4
NOTCH2		TF				0				0
NOTCH3		TF		1		1				0
NOTCH4		TF				0				0
NR3C1	GR	TF	3	3		6		6		6
NR3C2	MR	TF				0				0
PAF1		PolII	1	8		9		2		2
PAX1		TF				0				0
PAX2		TF		1		1				0
PAX3		TF				0		2		2
PAX4		TF				0				0
PAX5		TF	4	4		8		3		3
PAX6		TF		2		2		5		5
PAX7		TF		1		1		3		3
PAX8		TF				0				0
PAX9		TF				0				0
PBX1		TF	1	2		3		4		4
PBX2		TF	3			3				0
PDS5A		Coh				0				0
PDS5B		Coh				0				0
PGR	NR3C3, PR	TF		10		10		4		4
PHF6		Chro				0		3		3
POLR1A	RPA194	Ribo		1	1	2		4	1	5
POLR2A	RPB1	PolII	9			9	6			6
PTEN		Other		3		3				0
RAD21		Coh	13			13	3	6	1	10
RAD50		Other				0				0
RARA		TF	1	2		3		3		3
RB1		TF	2	2		4		1		1
RBBP5		Chro	2	2		4				0
RBPJ	RBPSUH	TF	2	11		13		8		8
REL	c-Rel	TF		2		2		2		2
RELA	p65	TF	2	3		5		7		7
RELB		TF	1	2		3		2		2
RING1	RING1A	Chro				0				0
RNF2	RING1B	Chro	4			4		5		5
RRN3	TIF1A	Ribo				0			1	1
RUNX1		TF	2	13	2	17		9		9
RUNX2		TF		6		6		8		8
RUNX3		TF	1	2		3		5		5
SBNO2	SNO	Other				0				0
SETD1A	KMT2F	Chro		2		2		4		4
SETD1B	KMT2G	Chro				0				0
SIRT1		Chro		2		2		2		2
SIRT2		Chro				0				0
SIRT3		Other		1		1				0
SIRT4		Other				0				0
SIRT5		Other				0				0
SIRT6		Chro	1	1		2				0
SIRT7		Chro		1		1		2		2
SMAD4		TF		1		1		4		4
SMARCA1	SNF2L	Rem				0				0
SMARCA2	BRM, BAF190B	Rem		6		6		4		4
SMARCA4	BRG1, BAF190A	Rem	3	7		10		6		6
SMARCA5	SNF2H	Rem	3			3		2		2
SMARCC1	BAF155	Rem		7		7		3		3
SMARCD1	BAF60	Rem				0				0
SMC1A	SMC1	Coh		13	1	14		6	1	7
SMC2	CAP-E	Con				0				0
SMC3		Coh	9	7		16	2	4		6
SMC4	CAP-C	Con				0				0
SOX17		TF		1		1		3		3
SP1		TF	5		2	7		3		3
SP110	IPR1	TF				0		2		2
SPI1	PU.1, Sfpi1	TF	8	1	2	11		19		19
SPIB		TF		5		5		2		2
SPIC		TF				0				0
SS18	SYT, SSXT	Rem		3		3		1		1
STAG1	SA1	Coh	2	6		8		11		11
STAG2	SA2	Coh		5		5		6		6
STAT1		TF	1	3		4		2		2
STAT2		TF		3		3		7		7
STAT3		TF	4	10		14		4		4
STAT4		TF		1		1		3		3
STAT5	genes STAT5A and STAT5B	TF	3	7		10		7		7
STAT6		TF	1	1		2		4		4
SUPT4H1	SPT4	PolII				0				0
SUPT5H	SPT5	PolII	1	10		11		2		2
SUZ12		Chro	4			4		6		6
TAF1A	TAFI48	Ribo				0				0
TAF1B	TAFI63 in human, TAFI68 in mouse	Ribo				0			1	1
TAF1C	TAFI95	Ribo				0			1	1
TAF1D	TAFI41	Ribo				0				0
TAL1	SCL	TF	2	12		14	5	14		19
TBP		Ribo	4	3		7	2	4	1	7
TCF3	E2A	TF	3	1		4	1	4		5
TCF4	E2-2	TF		7		7				0
TCF12	HEB	TF	4	2		6	3	4		7
TCF15		TF				0				0
TET1		DNAm		1		1		4		4
TET2		DNAm		10		10		3		3
TET3		DNAm		1		1		1		1
TLX1	HOX11	TF		1		1		2		2
TLX3	RNX	TF				0				0
TOX	TOX1	TF				0		1		1
TOX2		TF	1			1				0
TP53	P53	TF	1	7		8		7		7
TTF1		Ribo				0			1	1
UBTF	UBF	Ribo	4	4	2	10	2	4	1	7
VHL		Other				0				0
WAPL	WAPAL	Coh				0		6		6
WDR5		Chro		2		2		4		4
XBP1		TF	1	2		3		1		1
YY1		TF	9	3		12		8		8
ZBTB1		TF	3	2		5				0
ZBTB7A	LRF	TF	5	8		13		1		1
ZBTB7B	THPOK	TF	2	1		3		3		3
ZEB1		TF	4	4		8		4		4
ZEB2		TF	3	1	3	7				0
ZFPM1	FOG1	TF				0		3		3
ZFX		TF	7	2		9				0
ZMYND8	RACK7	TF		7	1	8		4		4
ZNF296		TF	1			1				0
ZNF675		TF		2		2				0
H3K4me1		Hist	10			10	11			11
H3K4me3		Hist	12			12	10		1	11
H3K9ac		Hist	8			8	10			10
H3K27ac		Hist	7		3	10	11			11
Other histone marks		Hist	22	9		31	4	9		13
RLoop	(R-CHIP)	Other		14		14				0
Total			496	712	41	1249	116	782	11	909
