## Supplementary material for "Control of Ribosomal RNA Synthesis by Hematopoietic Transcription Factors": Table S2

### Sheet: Human rDNA First Tier Factors
First Tier Factors mapping to Human rDNA (high confidence factors and factor families meeting stringent dataset number thresholds outlined in Methods)
Cluster	Dataset Unique ID
and Factor/Family	(FactorName_PublicAccession_....._Database_CellTissueType)
	rDNA signal for all datasets can be obtained from spreadsheet uploaded to GEO
Cluster 1
None
Cluster 2
UBTF (9 datasets)	UBTF_ENCLB209ADF_r1_hg19_rDNA_ENCODE_K562
Positive Control Ribo factor	UBTF_ENCLB684SXP_r_hg19_rDNA_ENCODE_GM12878
	UBTF_ENCLB927JLM_r_hg19_rDNA_ENCODE_HEPG2
	UBTF_ERX2166384_r_hg19_rDNA_EMBL_K562
	UBTF_ERX2166385_r_hg19_rDNA_EMBL_K562
	UBTF_SRX1519704_r_hg19_rDNA_GEO_ESC
	UBTF_SRX1519705_r_hg19_rDNA_GEO_ESC
	UBTF_SRX480406_r_hg19_rDNA_GEO_HEMC
	UBTF_SRX480442_r_hg19_rDNA_GEO_HMLER
POLR1A (2 datasets)	POLR1A_ERX2166386_r_hg19_rDNA_EMBL_K562
Positive Control Ribo factor	POLR1A_SRX591245_r_hg19_rDNA_GEO_HMET
FOS family (7 datasets)	FOSL1_ENCLB559JMX_r_hg19_rDNA_ENCODE_H1
	FOSL2_ENCLB559JJG_r_hg19_rDNA_ENCODE_SKNSH
	FOSL2_ENCLB559JLB_r_hg19_rDNA_ENCODE_HEPG2
	FOSL2_ENCLB946XPA_r_hg19_rDNA_ENCODE_A549
	FOSL2_SRX1823811_r_hg19_rDNA_GEO_FOB
	FOSL2_SRX3367141_r_hg19_rDNA_GEO_SKMel147
	FOSL2_SRX3751771_r_hg19_rDNA_GEO_LPS141
RUNX family (5 datasets)	RUNX1_SRX1678065_r_hg19_rDNA_GEO_MV411
	RUNX1_SRX669872_r_hg19_rDNA_GEO_AMLblast
	RUNX1_x_r3_hg19_rDNA_Pimkin_MV411
	RUNX1_x_r4_hg19_rDNA_Pimkin_MV411
	RUNX2_SRX4484982_r_hg19_rDNA_GEO_SEM
NCAPH2 (3 datasets)	NCAPH2_SRX4643602_r_hg19_rDNA_GEO_IMR90
	NCAPH2_SRX4643603_r_hg19_rDNA_GEO_IMR90
	NCAPH2_SRX4643604_r_hg19_rDNA_GEO_IMR90
NIPBL (7 datasets)	NIPBL_SRX1531772_r_hg19_rDNA_GEO_HEPG2
	NIPBL_SRX2458133_r_hg19_rDNA_GEO_GM12878
	NIPBL_SRX2458134_r_hg19_rDNA_GEO_GM12878
	NIPBL_SRX3288583_r_hg19_rDNA_GEO_H9
	NIPBL_SRX3288584_r_hg19_rDNA_GEO_H9
	NIPBL_SRX722348_r_hg19_rDNA_GEO_RAMOS
	NIPBL_SRX833420_r_hg19_rDNA_GEO_H1
ZBTB7A (4 datasets)	ZBTB7A_ENCLB559JJN_r_hg19_rDNA_ENCODE_HEPG2
	ZBTB7A_SRX1430696_r_hg19_rDNA_GEO_HUDEP2
	ZBTB7A_SRX3161001_r_hg19_rDNA_GEO_K562
	ZBTB7A_SRX3161002_r_hg19_rDNA_GEO_K562
Cluster 3
None
Cluster 4
TBP (4 datasets)	TBP_ENCLB209AEW_r_hg19_rDNA_ENCODE_GM12878
Positive Control Ribo factor	TBP_ENCLB209ATE_r_hg19_rDNA_ENCODE_K562
	TBP_SRX265224_r_hg19_rDNA_GEO_ME1
	TBP_SRX6815180_r_hg19_rDNA_GEO_LNCAP
CTCF (8 datasets)	CTCF_ENCLB209ABM_r_hg19_rDNA_ENCODE_GM12878
	CTCF_ENCLB666XYY_r_hg19_rDNA_ENCODE_NB4
	CTCF_ENCLB695AWE_r_hg19_rDNA_ENCODE_DND41
	CTCF_SRX3772393_r_hg19_rDNA_GEO_OCIAML3
	CTCF_x_r1_hg19_rDNA_Pimkin_MV411
	CTCF-CellCycle-AnaphaseTelophase_SRX7223844_r1_hg19_rDNA_GEO_U2OS
	CTCF-CellCycle-Interphase_SRX7223840_r1_hg19_rDNA_GEO_U2OS
	CTCF-CellCycle-Interphase_SRX7223841_r2_hg19_rDNA_GEO_U2OS
Cohesin complex - RAD21 (10 datasets)	RAD21_ENCLB209AEG_r_hg19_rDNA_ENCODE_SKNSH
	RAD21_ENCLB209ATF_r_hg19_rDNA_ENCODE_H1
	RAD21_ENCLB516HHO_r_hg19_rDNA_ENCODE_A549
	RAD21_ENCLB559JAQ_r_hg19_rDNA_ENCODE_HEPG2
	RAD21_ENCLB559JFW_r_hg19_rDNA_ENCODE_K562
	RAD21_ENCLB559JOH_r_hg19_rDNA_ENCODE_ISHIKAWA
	RAD21_ENCLB559JQN_r_hg19_rDNA_ENCODE_HCT116
	RAD21_ENCLB559JQZ_r_hg19_rDNA_ENCODE_GM12878
	RAD21_ENCLB559JXW_r_hg19_rDNA_ENCODE_MCF7
	RAD21_ENCLB723GVS_r_hg19_rDNA_ENCODE_K562
Cohesin complex - SMC1A (5 datasets)	SMC1A_SRX1531774_r_hg19_rDNA_GEO_HEPG2
	SMC1A_SRX1531778_r_hg19_rDNA_GEO_HEPG2
	SMC1A_SRX2458135_r_hg19_rDNA_GEO_GM12878
	SMC1A_SRX2458136_r_hg19_rDNA_GEO_GM12878
	SMC1A_x_r1_hg19_rDNA_Pimkin_MV411
Cohesin complex - SMC3 (4 datasets)	SMC3_ENCLB209AFG_r_hg19_rDNA_ENCODE_HELA
	SMC3_ENCLB209AMQ_r_hg19_rDNA_ENCODE_GM12878
	SMC3_ENCLB209AOU_r_hg19_rDNA_ENCODE_K562
	SMC3_ENCLB209APG_r_hg19_rDNA_ENCODE_SKNSH
Cohesin complex - STAG1 (6 datasets)	STAG1_ENCLB187PKE_r_hg19_rDNA_ENCODE_HEPG2
	STAG1_ERX004473_r_hg19_rDNA_GEO_MCF7
	STAG1_ERX004474_r_hg19_rDNA_GEO_HEPG2
	STAG1_SRX6949255_r_hg19_rDNA_GEO_HELA
	STAG1_SRX7847349_r_hg19_rDNA_GEO_HL60
	STAG1_SRX7847350_r_hg19_rDNA_GEO_HL60
Cohesin complex - STAG2 (4 datasets)	STAG2_SRX6949256_r_hg19_rDNA_GEO_HELA
	STAG2_SRX6949258_r_hg19_rDNA_GEO_HELA
	STAG2_SRX7847351_r_hg19_rDNA_GEO_HL60
	STAG2_SRX7847352_r_hg19_rDNA_GEO_HL60
ATF family (3 datasets)	ATF1_SRX1165103_r_hg19_rDNA_GEO_HEPG2
	ATF2_ENCLB626KNC_r_hg19_rDNA_ENCODE_HEPG2
	ATF3_ENCLB199RRL_r_hg19_rDNA_ENCODE_HEPG2
CREB family (8 datasets)	CREB1_ENCLB559JTB_r_hg19_rDNA_ENCODE_GM12878
	CREB1_SRX752907_r_hg19_rDNA_GEO_LNCAP
	CREB1_SRX752909_r_hg19_rDNA_GEO_LNCAP
	CREB3_ENCLB286MJY_r_hg19_rDNA_ENCODE_HEPG2
	CREM_ENCLB256CCC_r_hg19_rDNA_ENCODE_HEPG2
	CREM_ENCLB256PEC_r_hg19_rDNA_ENCODE_HEPG2
	CREM_ENCLB284GLV_r_hg19_rDNA_ENCODE_GM12878
	CREM_ENCLB791ZRW_r_hg19_rDNA_ENCODE_GM12878
IRF family (5 datasets)	IRF1_ENCLB209ASM_r_hg19_rDNA_ENCODE_K562
	IRF1_SRX5646088_r_hg19_rDNA_GEO_K562
	IRF1_SRX5646089_r_hg19_rDNA_GEO_K562
	IRF2_SRX160847_r_hg19_rDNA_GEO_ProErythroblast
	IRF8_x_r2_hg19_rDNA_Pimkin_MV411
Cluster 5
SPI1 (8 datasets)	SPI1_ENCLB559JEP_r_hg19_rDNA_ENCODE_GM12878
	SPI1_ENCLB559JFM_r_hg19_rDNA_ENCODE_K562
	SPI1_ENCLB559JFN_r1_hg19_rDNA_ENCODE_K562
	SPI1_ENCLB559JIR_r_hg19_rDNA_ENCODE_HL60
	SPI1_ENCLB559JIS_r_hg19_rDNA_ENCODE_HL60
	SPI1_SRX794057_r_hg19_rDNA_GEO_TSU1621MT
	SPI1_x_r2_hg19_rDNA_Pimkin_MV411
	SPI1_x_r3_hg19_rDNA_Pimkin_MV411
Cluster 6
EGR family (5 datasets)	EGR2_ENCLB453XUU_r_hg19_rDNA_ENCODE_HEK293
	EGR2_ENCLB527NCI_r_hg19_rDNA_ENCODE_HEK293
	EGR2_SRX1514936_r_hg19_rDNA_GEO_HEK293
	EGR2_SRX1514937_r_hg19_rDNA_GEO_HEK293
	EGR3_SRX1514979_r_hg19_rDNA_GEO_HEK293
Misc active histone marks (8 datasets)	H2BK120ac_ENCLB331WTV_r_hg19_rDNA_ENCODE_H9
	H3K18ac_ENCLB152PKW_r_hg19_rDNA_ENCODE_H9
	H3K27ac_x_r1_hg19_rDNA_Pimkin_MV411
	H3K4me1_ENCLB497KKU_r_hg19_rDNA_ENCODE_K562
	H3K4me2_ENCLB166PFV_r_hg19_rDNA_ENCODE_H9
	H3K4me3_ENCLB731ZYG_r_hg19_rDNA_ENCODE_H9
	H3K9ac_ENCLB695ASH_r_hg19_rDNA_ENCODE_K562
	H3K9ac_ENCLB973DXL_r_hg19_rDNA_ENCODE_H9
Cluster 7
CEBP family (19 datasets)	CEBPA_ENCLB221ETD_r_hg19_rDNA_ENCODE_HEPG2
	CEBPA_ENCLB764KLS_r1_hg19_rDNA_ENCODE_HEPG2
	CEBPA_x_r1_hg19_rDNA_Pimkin_MV411
	CEBPA_x_r2_hg19_rDNA_Pimkin_MV411
	CEBPB_ENCLB181FUM_r_hg19_rDNA_ENCODE_K562
	CEBPB_ENCLB209AVH_r_hg19_rDNA_ENCODE_K562
	CEBPB_ENCLB209AVK_r_hg19_rDNA_ENCODE_HEPG2
	CEBPB_ENCLB559JXX_r_hg19_rDNA_ENCODE_HEPG2
	CEBPB_SRX3434296_r_hg19_rDNA_GEO_HL60
	CEBPB_SRX4001954_r_hg19_rDNA_GEO_THP1
	CEBPB_SRX885891_r_hg19_rDNA_GEO_Macrophage
	CEBPD_ENCLB036EBJ_r_hg19_rDNA_ENCODE_HEPG2
	CEBPD_SRX2355057_r_hg19_rDNA_GEO_HAEC
	CEBPG_ENCLB238BOS_r_hg19_rDNA_ENCODE_K562
	CEBPG_ENCLB295MWI_r_hg19_rDNA_ENCODE_K562
	CEBPG_ENCLB366UYZ_r_hg19_rDNA_ENCODE_K562
	CEBPG_ENCLB549TLT_r_hg19_rDNA_ENCODE_HEPG2
	CEBPG_ENCLB582SNX_r_hg19_rDNA_ENCODE_HEPG2
	CEBPG_ENCLB835HSE_r_hg19_rDNA_ENCODE_K562
Cluster 8
None
Cluster 9
MYC, MAX (8 datasets)	MAX_ENCLB209AIF_r_hg19_rDNA_ENCODE_NB4
	MAX_ENCLB209ALL_r1_hg19_rDNA_ENCODE_K562
	MAX_SRX082164_r_hg19_rDNA_GEO_GM12878
	MYC_ENCLB209AEQ_r_hg19_rDNA_ENCODE_K562
	MYC_ENCLB209ANT_r_hg19_rDNA_ENCODE_A549
	MYC_ENCLB209AOY_r1_hg19_rDNA_ENCODE_K562
	MYC_SRX5346116_r_hg19_rDNA_GEO_RAMOS
	MYC_SRX5346117_r_hg19_rDNA_GEO_RAMOS

### Sheet: Mouse rDNA First Tier Factors
First Tier Factors mapping to Mouse rDNA (high confidence factors and factor families meeting stringent dataset number thresholds outlined in Methods)
Cluster	Dataset Unique ID
and Factor/Family	(FactorName_PublicAccession_....._Database_CellTissueType)
	rDNA signal for all datasets can be obtained from spreadsheet uploaded to GEO
Cluster 1
None
Cluster 2
UBTF (5 datasets)	UBTF_ENCLB752MIS_r_mm9_rDNA_ENCODE_MEL
Positive Control Ribo factor	UBTF_ENCLB246LJV_r_mm9_rDNA_ENCODE_CH12LX
	UBTF_SRX5094751_r_mm9_rDNA_GEO_PreBcell
	UBTF_SRX5094754_r_mm9_rDNA_GEO_PreBcell
	UBTF_SRX5094757_r_mm9_rDNA_GEO_Lymphoma
POLR1A (4 datasets)	POLR1A_SRX7707604_r_mm9_rDNA_GEO_EmuMYClymphoma
Positive Control Ribo factor	POLR1A_SRX7707602_r_mm9_rDNA_GEO_PreBcell
	POLR1A_ERX2088149_r_mm9_rDNA_EMBL_MEF
	POLR1A_SRX591250_r_mm9_rDNA_GEO_NIH3T3
RUNX family (8 datasets)	RUNX1_SRX5877817_r_mm9_rDNA_GEO_BMprog
	RUNX1_SRX1056344_r_mm9_rDNA_GEO_416B
	RUNX2_SRX4705109_r_mm9_rDNA_GEO_MLLAF9AML
	RUNX2_SRX1487128_r_mm9_rDNA_GEO_MSC
	RUNX2_SRX1487129_r_mm9_rDNA_GEO_MSC
	RUNX2_SRX425486_r_mm9_rDNA_GEO_Osteoblast
	RUNX3_SRX7554475_r_mm9_rDNA_GEO_CD8Tcell
	RUNX3_SRX7554476_r_mm9_rDNA_GEO_CD8Tcell
FOS family (11 datasets)	FOSB_SRX671667_r_mm9_rDNA_GEO_Neuron
	FOSB_SRX671662_r_mm9_rDNA_GEO_Neuron
	FOSB_SRX671654_r_mm9_rDNA_GEO_Neuron
	FOSB_SRX671658_r_mm9_rDNA_GEO_Cortex
	FOSL1_SRX6437838_r_mm9_rDNA_GEO_PAC
	FOSL2_SRX1839222_r_mm9_rDNA_GEO_Fibroblast
	FOSL2_SRX1839221_r_mm9_rDNA_GEO_Fibroblast
	FOSL2_SRX1839223_r_mm9_rDNA_GEO_MEF
	FOSL2_SRX1839224_r_mm9_rDNA_GEO_Fibroblast
	FOSL2_SRX187215_r_mm9_rDNA_GEO_Th17cell
	FOSL2_SRX187213_r_mm9_rDNA_GEO_Th0cell
NCAPH2 (4 datasets)	NCAPH2_SRX085105_r_mm9_rDNA_GEO_EScell
	NCAPH2_SRX1688322_r_mm9_rDNA_GEO_EScell
	NCAPH2_SRX5252508_r_mm9_rDNA_GEO_MEFs
	NCAPH2_SRX5252504_r_mm9_rDNA_GEO_MEF
NIPBL (5 datasets)	NIPBL_SRX5726854_r_mm9_rDNA_GEO_ProBcell
	NIPBL_SRX6073530_r_mm9_rDNA_GEO_P19
	NIPBL_SRX5726852_r_mm9_rDNA_GEO_ProBcell
	NIPBL_SRX5726853_r_mm9_rDNA_GEO_ProBcell
	NIPBL_SRX5730167_r_mm9_rDNA_GEO_MatureBcell
ZBTB7A/B (4 datasets)	ZBTB7A_SRX7879268_r_mm9_rDNA_GEO_EScell
	ZBTB7B_SRX4330701_r_mm9_rDNA_GEO_CD4Tcell
	ZBTB7B_SRX4330703_r_mm9_rDNA_GEO_CD4Tcell
	ZBTB7B_SRX4330702_r_mm9_rDNA_GEO_CD4Tcell
Cluster 3
IKZF family (3 datasets)	IKZF1_SRX099382_r_mm9_rDNA_GEO_CD4CD8Tcell
	IKZF1_SRX398231_r_mm9_rDNA_GEO_ProBcell
	IKZF3_SRX099378_r_mm9_rDNA_GEO_CD4CD8Tcell
Cluster 4
CEBP family (13 datasets)	CEBPA_SRX884090_r_mm9_rDNA_GEO_MLLAF9AML
	CEBPA_SRX323415_r_mm9_rDNA_GEO_GMP
	CEBPA_SRX587737_r_mm9_rDNA_GEO_HoxMeisAML
	CEBPA_SRX760022_r_mm9_rDNA_GEO_X1811
	CEBPA_SRX4705099_r_mm9_rDNA_GEO_MLLAF9AML
	CEBPA_SRX4018272_r_mm9_rDNA_GEO_CFUG
	CEBPA_SRX1939436_r_mm9_rDNA_GEO_HOXB8FL
	CEBPB_SRX1939437_r_mm9_rDNA_GEO_HOXB8FL
	CEBPB_SRX122501_r_mm9_rDNA_GEO_BMDC
	CEBPB_SRX1035401_r_mm9_rDNA_GEO_Macrophage
	CEBPB_SRX122499_r_mm9_rDNA_GEO_BMDC
	CEBPB_SRX122502_r_mm9_rDNA_GEO_BMDC
	CEBPB_SRX257624_r_mm9_rDNA_GEO_Liver
Cluster 5
MYC, MAX (5 datasets)	MAX_ENCLB181PFK_r_mm9_rDNA_ENCODE_MEL
	MAX_ENCLB580HFN_r_mm9_rDNA_ENCODE_MEL
	MYC_SRX312227_r_mm9_rDNA_GEO_ESC
	MYC_ENCLB847FOA_r_mm9_rDNA_ENCODE_MEL
	MYC_ENCLB187BFQ_r_mm9_rDNA_ENCODE_CH12LX
YY1 (6 datasets)	YY1_SRX7367707_r_mm9_rDNA_GEO_Erythroblast
	YY1_SRX7367706_r_mm9_rDNA_GEO_Erythroblast
	YY1_SRX7175340_r_mm9_rDNA_GEO_EScell
	YY1_SRX7175335_r_mm9_rDNA_GEO_EScell
	YY1_SRX7175336_r_mm9_rDNA_GEO_EScell
	YY1_SRX2873907_r_mm9_rDNA_GEO_EScell
H3K4me1 (4 datasets)	H3K4me1_ENCLB053YON_r_mm9_rDNA_ENCODE_CH12LX
	H3K4me1_ENCLB884ARG_r_mm9_rDNA_ENCODE_FetalLiver
	H3K4me1_ENCLB625XMZ_r_mm9_rDNA_ENCODE_MEL
	H3K4me1_ENCLB597XUL_r_mm9_rDNA_ENCODE_ESBruce4
Cluster 6
TBP (5 datasets)	TBP_ERX2088162_r_mm9_rDNA_EMBL_MEF
Positive Control Ribo factor	TBP_ENCLB019MUD_r_mm9_rDNA_ENCODE_MEL
	TBP_SRX026512_r_mm9_rDNA_GEO_RAW2647
	TBP_ENCLB069TPX_r_mm9_rDNA_ENCODE_CH12LX
	TBP_SRX3154109_r_mm9_rDNA_GEO_Liver
Cluster 7
CTCF (20 datasets)	CTCF_SRX6903159_r_mm9_rDNA_GEO_BMprog
	CTCF_SRX5877815_r_mm9_rDNA_GEO_BMprog
	CTCF_ERX2088174_r_mm9_rDNA_EMBL_MEF
	CTCF_ENCLB797GYG_r_mm9_rDNA_ENCODE_BMmacrophage
	CTCF_ENCLB816BKI_r_mm9_rDNA_ENCODE_BM
	CTCF_ENCLB160AJD_r_mm9_rDNA_ENCODE_MEL
	CTCF_ENCLB260QYU_r_mm9_rDNA_ENCODE_G1E
	CTCF_ENCLB262HAH_r_mm9_rDNA_ENCODE_AdultSpleen
	CTCF-CellCycle-AnaphaseTelophase_SRX5706477_r1_mm9_rDNA_GEO_G1EER4
	CTCF-CellCycle-AnaphaseTelophase_SRX5706478_r2_mm9_rDNA_GEO_G1EER4
	CTCF-CellCycle-Asynchronous_SRX5706524_r1_mm9_rDNA_GEO_G1EER4
	CTCF-CellCycle-Asynchronous_SRX5706525_r2_mm9_rDNA_GEO_G1EER4
	CTCF-CellCycle-EarlyG1_SRX5706479_r1_mm9_rDNA_GEO_G1EER4
	CTCF-CellCycle-EarlyG1_SRX5706480_r2_mm9_rDNA_GEO_G1EER4
	CTCF-CellCycle-LateG1_SRX5706484_r2_mm9_rDNA_GEO_G1EER4
	CTCF-CellCycle-LateG1_SRX5706483_r1_mm9_rDNA_GEO_G1EER4
	CTCF-CellCycle-MidG1_SRX5706482_r2_mm9_rDNA_GEO_G1EER4
	CTCF-CellCycle-MidG1_SRX5706481_r1_mm9_rDNA_GEO_G1EER4
	CTCF-CellCycle-Prometaphase_SRX5706527_r2_mm9_rDNA_GEO_G1EER4
	CTCF-CellCycle-Prometaphase_SRX5706526_r1_mm9_rDNA_GEO_G1EER4
Cohesin complex - RAD21 (3 datasets)	RAD21_SRX2741802_r_mm9_rDNA_GEO_Ter119cell
	RAD21_ENCLB051YEA_r_mm9_rDNA_ENCODE_MEL
	RAD21_ENCLB305RHQ_r_mm9_rDNA_ENCODE_CH12LX
Cohesin complex - STAG1 (2 datasets)	STAG1_SRX7622740_r_mm9_rDNA_GEO_EScell
	STAG1_SRX7622741_r_mm9_rDNA_GEO_Escell
IRF family (15 datasets)	IRF1_SRX2646124_r_mm9_rDNA_GEO_Th9cell
	IRF1_SRX122407_r_mm9_rDNA_GEO_BMDC
	IRF1_SRX1583885_r_mm9_rDNA_GEO_BMDM
	IRF1_SRX2417356_r_mm9_rDNA_GEO_BMDM
	IRF2_SRX3730243_r_mm9_rDNA_GEO_Trophoblast
	IRF5_SRX3380963_r_mm9_rDNA_GEO_DendriticCell
	IRF5_SRX3380962_r_mm9_rDNA_GEO_DC
	IRF5_SRX3380964_r_mm9_rDNA_GEO_DendriticCell
	IRF8_SRX3380970_r_mm9_rDNA_GEO_DendriticCell
	IRF8_SRX3380966_r_mm9_rDNA_GEO_DendriticCell
	IRF8_SRX3380969_r_mm9_rDNA_GEO_DendriticCell
	IRF8_SRX3380968_r_mm9_rDNA_GEO_DendriticCell
	IRF8_SRX3380965_r_mm9_rDNA_GEO_DendriticCell
	IRF8_SRX3380967_r_mm9_rDNA_GEO_DC
	IRF9_SRX5235209_r_mm9_rDNA_GEO_MUTUDC1940
RBPJ (3 datasets)	RBPJ_SRX5551019_r_mm9_rDNA_GEO_BMDM
	RBPJ_SRX070895_r_mm9_rDNA_GEO_G4A2
	RBPJ_SRX070892_r_mm9_rDNA_GEO_T6E
SPI1 (SFPI1) (17 datasets)	SPI1_SRX2341959_r_mm9_rDNA_GEO_GMP
	SPI1_SRX319888_r_mm9_rDNA_GEO_Macrophage
	SPI1_SRX2341952_r_mm9_rDNA_GEO_LSKcell
	SPI1_SRX884084_r_mm9_rDNA_GEO_MLLAF9AML
	SPI1_SRX2980171_r_mm9_rDNA_GEO_MLLAF9AML
	SPI1_SRX021816_r_mm9_rDNA_GEO_HPC7
	SPI1_SRX319873_r_mm9_rDNA_GEO_Macrophage
	SPI1_SRX2341954_r_mm9_rDNA_GEO_PreGM
	SPI1_SRX319884_r_mm9_rDNA_GEO_Macrophage
	SPI1_SRX2341953_r_mm9_rDNA_GEO_LSKcell
	SPI1_SRX2341955_r_mm9_rDNA_GEO_PreGM
	SPI1_SRX1939448_r_mm9_rDNA_GEO_HOXB8FL
	SPI1_SRX319875_r_mm9_rDNA_GEO_Macrophage
	SPI1_SRX319872_r_mm9_rDNA_GEO_Macrophage
	SPI1_SRX2341956_r_mm9_rDNA_GEO_PreGM
	SPI1_SRX2341958_r_mm9_rDNA_GEO_GMP
	SPI1_SRX2341957_r_mm9_rDNA_GEO_PreGM
H3K27ac (8 datasets)	H3K27ac_ENCLB438IVQ_r_mm9_rDNA_ENCODE_FetalLiver
	H3K27ac_ENCLB978GJQ_r_mm9_rDNA_ENCODE_Macrophage
	H3K27ac_ENCLB750DQB_r_mm9_rDNA_ENCODE_Treg
	H3K27ac_ENCLB896RQH_r_mm9_rDNA_ENCODE_FetalLiver
	H3K27ac_ENCLB695FDT_r_mm9_rDNA_ENCODE_Thymus
	H3K27ac_ENCLB304BCR_r_mm9_rDNA_ENCODE_CH12LX
	H3K27ac_ENCLB618PDD_r_mm9_rDNA_ENCODE_MEL
	H3K27ac_ENCLB049MJL_r_mm9_rDNA_ENCODE_ESE14
H3K4me3 (11 datasets)	H3K4me3_ERX2088165_r_mm9_rDNA_EMBL_MEF
	H3K4me3_ENCLB355ZDL_r_mm9_rDNA_ENCODE_CH12LX
	H3K4me3_ENCLB083HAM_r_mm9_rDNA_ENCODE_G1E
	H3K4me3_ENCLB267KDC_r_mm9_rDNA_ENCODE_FetalLiver
	H3K4me3_ENCLB291VUY_r_mm9_rDNA_ENCODE_MEL
	H3K4me3_ENCLB143AGO_r_mm9_rDNA_ENCODE_FetalLiver
	H3K4me3_ENCLB077ZZZ_r_mm9_rDNA_ENCODE_ESE14
	H3K4me3_ENCLB071ZZZ_r_mm9_rDNA_ENCODE_CH12LX
	H3K4me3_ENCLB323ZZZ_r_mm9_rDNA_ENCODE_C3H
	H3K4me3_ENCLB675OSB_r_mm9_rDNA_ENCODE_Megakaryocyte
	H3K4me3_ENCLB927XJZ_r_mm9_rDNA_ENCODE_ESBruce4
H3K9ac (9 datasets)	H3K9ac_ENCLB429KXT_r_mm9_rDNA_ENCODE_Liver
	H3K9ac_ENCLB634OGI_r_mm9_rDNA_ENCODE_FetalLiver
	H3K9ac_ENCLB521PNL_r_mm9_rDNA_ENCODE_ESBruce4
	H3K9ac_ENCLB700ECU_r_mm9_rDNA_ENCODE_FetalLiver
	H3K9ac_ENCLB643YHL_r_mm9_rDNA_ENCODE_FetalLiver
	H3K9ac_ENCLB453UPE_r_mm9_rDNA_ENCODE_FetalLiver
	H3K9ac_ENCLB042OWL_r_mm9_rDNA_ENCODE_FetalLiver
	H3K9ac_ENCLB500FSF_r_mm9_rDNA_ENCODE_CH12LX
	H3K9ac_ENCLB545XHH_r_mm9_rDNA_ENCODE_MEL
POLR2A (3 datasets)	POLR2A_ENCLB655HXF_r_mm9_rDNA_ENCODE_MEL
	POLR2A_ENCLB006AMI_r_mm9_rDNA_ENCODE_MEL
	POLR2A_ENCLB184MBL_r_mm9_rDNA_ENCODE_CH12LX

### Sheet: Human rDNA Second Tier Factors
Second Tier Factors Mapping to Human rDNA (lower confidence factors that do not meet stringent dataset number thresholds outlined in Methods)
Note: Clusters 1 and 2 match broad Polymerase I binding pattern, and, as detailed in Methods, Second Tier factors from those clusters should be treated with caution to distinguish true rDNA binding from spurious ChIP-Seq signal.
Cluster	Dataset Unique ID
and Factor/Family	(FactorName_PublicAccession_....._Database_CellTissueType)
	rDNA signal for all datasets can be obtained from spreadsheet uploaded to GEO
Cluster 1
INO80 (2 datasets)	INO80_SRX2708811_r_hg19_rDNA_GEO_HEPG2
	INO80_SRX2708813_r_hg19_rDNA_GEO_HUH7
SWI/SNF (2 datasets)	SMARCA2_SRX3426563_r_hg19_rDNA_GEO_HEPG2
	SMARCA4_SRX3426554_r_hg19_rDNA_GEO_HEPG2
Cluster 2
BCL11 family (7 datasets)	BCL11A_SRX3256407_r_hg19_rDNA_GEO_Erythroblast
	BCL11A_SRX3256411_r_hg19_rDNA_GEO_HUDEP
	BCL11B_SRX1968072_r_hg19_rDNA_GEO_ThymusCD34
	BCL11B_SRX1968074_r_hg19_rDNA_GEO_ThymusCD34neg
	BCL11B_SRX1968076_r_hg19_rDNA_GEO_ThymusCD34pos
	BCL11B_SRX1968078_r_hg19_rDNA_GEO_ThymusCD34neg
	BCL11B_SRX5007090_r_hg19_rDNA_GEO_Treg
CREBBP (2 datasets)	CREBBP_SRX2339191_r_hg19_rDNA_GEO_GCBcell
	CREBBP_SRX2339193_r_hg19_rDNA_GEO_GCBcell
GATA family (3 datasets)	GATA1_SRX1080002_r_hg19_rDNA_GEO_K562
	GATA4_ENCLB153SRE_r_hg19_rDNA_ENCODE_HEPG2
	GATA4_SRX1989717_r_hg19_rDNA_GEO_A549
HIF1A (3 datasets)	HIF1A_SRX3342251_r_hg19_rDNA_GEO_PC3
	HIF1A_SRX3342252_r_hg19_rDNA_GEO_PC3
	HIF1A_SRX666556_r_hg19_rDNA_GEO_T47D
MGA (3 datasets)	MGA_SRX5725259_r_hg19_rDNA_GEO_A549
	MGA_SRX5725261_r_hg19_rDNA_GEO_A549
	MGA_SRX5725262_r_hg19_rDNA_GEO_A549
MLLT1 (5 datasets)	MLLT1_SRX10131668_r_hg19_rDNA_GEO_HBTEC
	MLLT1_SRX10131680_r_hg19_rDNA_GEO_HBTEC
	MLLT1_SRX1813527_r_hg19_rDNA_GEO_MV411
	MLLT1_SRX2375355_r_hg19_rDNA_GEO_MOLM13
	MLLT1_SRX9624510_r_hg19_rDNA_GEO_MV411
MYCN (5 datasets)	MYCN_SRX2550934_r_hg19_rDNA_GEO_KELLY
	MYCN_SRX4155858_r_hg19_rDNA_GEO_KELLY
	MYCN_SRX4155859_r_hg19_rDNA_GEO_KELLY
	MYCN_SRX4404395_r_hg19_rDNA_GEO_LNCAP
	MYCN_SRX4404419_r_hg19_rDNA_GEO_22RV1
PAF1 (2 datasets)	PAF1_SRX2731314_r_hg19_rDNA_GEO_HCT116
	PAF1_SRX2731315_r_hg19_rDNA_GEO_HCT116
TAL1 (2 datasets)	TAL1_SRX1089826_r_hg19_rDNA_GEO_FetalProErythroblast
	TAL1_SRX6779407_r_hg19_rDNA_GEO_HUDEP
YY1 (6 datasets)	YY1_ENCLB559JUA_r_hg19_rDNA_ENCODE_K562
	YY1_ENCLB559JUS_r_hg19_rDNA_ENCODE_H1
	YY1_ENCLB559JUT_r_hg19_rDNA_ENCODE_H1
	YY1_ENCLB559JUU_r_hg19_rDNA_ENCODE_K562
	YY1_ENCLB559KCG_r_hg19_rDNA_ENCODE_HEPG2
	YY1_ENCLB559KCH_r_hg19_rDNA_ENCODE_HEPG2
Cluster 3
None
Cluster 4
ERG (2 datasets)	ERG_SRX265230_r_hg19_rDNA_GEO_ME1
	ERG_SRX4484988_r_hg19_rDNA_GEO_SEM
FOXO1 (2 datasets)	FOXO1_ENCLB377OIO_r_hg19_rDNA_ENCODE_HEPG2
	FOXO1_SRX1735651_r_hg19_rDNA_GEO_AMLETOcells
H3K4me3 (2 datasets)	H3K4me3_ENCLB100QPV_r_hg19_rDNA_ENCODE_K562
	H3K4me3_ENCLB178PXP_r_hg19_rDNA_ENCODE_HL60
KMT2 family (2 datasets)	KMT2B_ENCLB179PZW_r_hg19_rDNA_ENCODE_HEPG2
	KMT2D_SRX971780_r_hg19_rDNA_GEO_OCILY7
Cluster 5
MYB (2 datasets)	MYB_x_r1_hg19_rDNA_Pimkin_MV411
	MYB_x_r2_hg19_rDNA_Pimkin_MV411
Cluster 6
MEF family (2 datasets)	MEF2A_ENCLB559JUF_r_hg19_rDNA_ENCODE_K562
	MEF2C_SRX3591825_r_hg19_rDNA_GEO_MOLM13
Cluster 7
None
Cluster 8
None
Cluster 9
SP1 (2 datasets)	SP1_x_r2_hg19_rDNA_Pimkin_MV411
	SP1_x_r3_hg19_rDNA_Pimkin_MV411

### Sheet: Mouse rDNA Second Tier Factors
Second Tier Factors Mapping to Mouse rDNA (lower confidence factors that do not meet stringent dataset number thresholds outlined in Methods)
Note: Clusters 1 and 2 match broad Polymerase I binding pattern, and, as detailed in Methods, Second Tier factors from those clusters should be treated with caution to distinguish true rDNA binding from spurious ChIP-Seq signal.
Cluster	Dataset Unique ID
and Factor/Family	(FactorName_PublicAccession_....._Database_CellTissueType)
	rDNA signal for all datasets can be obtained from spreadsheet uploaded to GEO
Cluster 1
ATF family (4 datasets)	ATF2_SRX7176136_r_mm9_rDNA_GEO_BMDM
	ATF2_SRX7176138_r_mm9_rDNA_GEO_BMDM
	ATF2_SRX7176135_r_mm9_rDNA_GEO_BMDM
	ATF2_SRX7176139_r_mm9_rDNA_GEO_BMDM
EGR2 (2 datasets)	EGR2_SRX270569_r_mm9_rDNA_GEO_CD4Tcell
	EGR2_SRX270570_r_mm9_rDNA_GEO_CD4Tcell
Cluster 2
BCL11B (2 datasets)	BCL11B_SRX1677239_r_mm9_rDNA_GEO_Thymocyte
	BCL11B_SRX1677236_r_mm9_rDNA_GEO_Thymocyte
BRD9 (2 datasets)	BRD9_SRX1642497_r_mm9_rDNA_GEO_MLLAF9AML
	BRD9_SRX5689483_r_mm9_rDNA_GEO_Treg
EZH2 (8 datasets)	EZH2_SRX2997983_r_mm9_rDNA_GEO_BMDM
	EZH2_SRX9101871_r_mm9_rDNA_GEO_EScell
	EZH2_SRX9101870_r_mm9_rDNA_GEO_EScell
	EZH2_SRX9101855_r_mm9_rDNA_GEO_EScell
	EZH2_SRX9101854_r_mm9_rDNA_GEO_EScell
	EZH2_SRX1438363_r_mm9_rDNA_GEO_EML
	EZH2_SRX1438362_r_mm9_rDNA_GEO_EML
	EZH2_SRX2997984_r_mm9_rDNA_GEO_BMDM
FOXO1 (2 datasets)	FOXO1_SRX278097_r_mm9_rDNA_GEO_CD8Tcell
	FOXO1_SRX183787_r_mm9_rDNA_GEO_Treg
GATA family (3 datasets)	GATA2_SRX206424_r_mm9_rDNA_GEO_Mastcell
	GATA4_SRX8934841_r_mm9_rDNA_GEO_Stomach
	GATA6_SRX5198497_r_mm9_rDNA_GEO_Lung
H2AK119Ub (3 datasets)	H2AK119Ub_SRX5342440_r_mm9_rDNA_GEO_MyeloidProgenitor
	H2AK119Ub_SRX5342441_r_mm9_rDNA_GEO_LSK
	H2AK119Ub_SRX3739261_r_mm9_rDNA_GEO_BMprogenitor
HOXB4 (2 datasets)	HOXB4_SRX109459_r_mm9_rDNA_GEO_EBHemeProg
	HOXB4_SRX109457_r_mm9_rDNA_GEO_EBHemeProg
ID2 (2 datasets)	ID2_SRX3730242_r_mm9_rDNA_GEO_Trophoblast
	ID2_SRX3730241_r_mm9_rDNA_GEO_Trophoblast
INO80 (2 datasets)	INO80_SRX2894852_r_mm9_rDNA_GEO_EScell
	INO80_SRX2609732_r_mm9_rDNA_GEO_EScell
KLF1 (4 datasets)	KLF1_SRX2733660_r_mm9_rDNA_GEO_K1ER
	KLF1_SRX2733656_r_mm9_rDNA_GEO_K1ER
	KLF1_SRX306727_r_mm9_rDNA_GEO_FetalLiver
	KLF1_SRX306728_r_mm9_rDNA_GEO_Erythroblast
MTA2 (2 datasets)	MTA2_SRX1205896_r_mm9_rDNA_GEO_DNTcell
	MTA2_SRX3660755_r_mm9_rDNA_GEO_DN3Tcell
NOTCH1 (3 datasets)	NOTCH1_SRX702806_r_mm9_rDNA_GEO_TALL
	NOTCH1_SRX702807_r_mm9_rDNA_GEO_TALL
	NOTCH1_SRX849331_r_mm9_rDNA_GEO_RAW2647
PGR (2 datasets)	PGR_SRX2071151_r_mm9_rDNA_GEO_Uterus
	PGR_SRX4217430_r_mm9_rDNA_GEO_Ovary
RARA (2 datasets)	RARA_SRX337439_r_mm9_rDNA_GEO_Liver
	RARA_SRX208055_r_mm9_rDNA_GEO_EScell
RELA (4 datasets)	RELA_SRX2901318_r_mm9_rDNA_GEO_BMDM
	RELA_SRX2901317_r_mm9_rDNA_GEO_BMDM
	RELA_SRX2901315_r_mm9_rDNA_GEO_BMDM
	RELA_SRX2901319_r_mm9_rDNA_GEO_BMDM
RNF2 (2 datasets)	RNF2_SRX6768014_r_mm9_rDNA_GEO_EScell
	RNF2_SRX9101866_r_mm9_rDNA_GEO_EScell
SMC1A (3 datasets)	SMC1A_SRX5877813_r_mm9_rDNA_GEO_BMprog
	SMC1A_SRX1892694_r_mm9_rDNA_GEO_BMprog
	SMC1A_SRX7348141_r_mm9_rDNA_GEO_Thymocyte
STAT family (5 datasets)	STAT2_SRX2647493_r_mm9_rDNA_GEO_CD4Tcell
	STAT2_SRX2647476_r_mm9_rDNA_GEO_CD4Tcell
	STAT2_SRX2647492_r_mm9_rDNA_GEO_CD4Tcell
	STAT2_SRX2647477_r_mm9_rDNA_GEO_CD4Tcell
	STAT6_SRX021632_r_mm9_rDNA_GEO_Th2cells
SUZ12 (2 datasets)	SUZ12_SRX7809239_r_mm9_rDNA_GEO_ProBcell
	SUZ12_SRX195317_r_mm9_rDNA_GEO_ESC
TCF12 (5 datasets)	TCF12_ENCLB330ZZZ_r_mm9_rDNA_ENCODE_C3H
	TCF12_SRX390399_r_mm9_rDNA_GEO_Endoderm
	TCF12_SRX390397_r_mm9_rDNA_GEO_Endoderm
	TCF12_SRX390394_r_mm9_rDNA_GEO_EScell
	TCF12_SRX390392_r_mm9_rDNA_GEO_EScell
ZEB1 (3 datasets)	ZEB1_SRX3245631_r_mm9_rDNA_GEO_EScell
	ZEB1_SRX3245629_r_mm9_rDNA_GEO_EScell
	ZEB1_SRX3245630_r_mm9_rDNA_GEO_EScell
Cluster 3
None
Cluster 4
None
Cluster 5
KMT2 family (2 datasets)	KMT2B_SRX8556272_r_mm9_rDNA_GEO_EScell
	KMT2D_SRX2831998_r_mm9_rDNA_GEO_EScell
TAL1 (2 datasets)	TAL1_ENCLB778TDE_r_mm9_rDNA_ENCODE_MEL
	TAL1_ENCLB568UBD_r_mm9_rDNA_ENCODE_MEL
ZMYND8 (2 datasets)	ZMYND8_SRX4579492_r_mm9_rDNA_GEO_CH12
	ZMYND8_SRX4579491_r_mm9_rDNA_GEO_CH12
Cluster 6
MEF2 family (2 datasets)	MEF2C_SRX8349920_r_mm9_rDNA_GEO_Heart
	MEF2C_SRX3845111_r_mm9_rDNA_GEO_MEF
CHD4 (2 datasets)	CHD4_SRX3660751_r_mm9_rDNA_GEO_DN3Tcell
	CHD4_SRX3660752_r_mm9_rDNA_GEO_DN3Tcell
SMARCA4 (2 datasets)	SMARCA4_SRX1815508_r_mm9_rDNA_GEO_ActivatedBcell
	SMARCA4_SRX1815522_r_mm9_rDNA_GEO_Bcell
Cluster 7
MEIS1 (2 datasets)	MEIS1_SRX021815_r_mm9_rDNA_GEO_HPC7
	MEIS1_SRX475272_r_mm9_rDNA_GEO_MLLAF9AML
