## Supplementary material for "Control of Ribosomal RNA Synthesis by Hematopoietic Transcription Factors": Table S3

### Sheet: Primers and Oligos
Primers and Oligos (all mouse, all 5' to 3')
SgRNA sequences
SgRNA_CEBPA (used to induce DSB in C-terminus of CEBPA for HDR)	AAAGCCAAAGGCGGCGUUGC
SgRNA_RPA194 (used to induce DSB in N-terminus of RPA194 for HDR)	UGGAACUUCUCUCGUAGUGA
PCR primers
CEBPA-FKBPV screen_F (used to screen for successful HDR)	CCGCTGGTGATCAAACAAGA
CEBPA-FKBPV screen_R (used to screen for successful HDR)	TCTCCTACCACATGGCTAACT
rDNA_Binding site_F (used for FLAG-CEBPA ChIP-qPCR )	GTTCAGCCACCCGAGATTGA
rDNA_Binding site_R (used for FLAG-CEBPA ChIP-qPCR)	CTGAGCCAGTCAGTGTAGCG
rDNA_Control site_F (used for FLAG-CEBPA ChIP-qPCR) and (used for Pol I ChIP-qPCR)	AGTAGCAAATATTCAAACGAGAACTTT
rDNA_Control site_R (used for FLAG-CEBPA ChIP-qPCR) and (used for Pol I ChIP-qPCR)	ACCCATGTTCAACTGCTGTTC
47S pre-rRNA_F (used for RIP-qPCR)	CCAAGTGTTCATGCCACGTG
47S pre-rRNA_R (used for RIP-qPCR)	CGAGCGACTGCCACAAAAA
FKBPV-RPA194 screen_F (used to screen for successful HDR)	ACCTGCAACAGACCTTCGGT
FKBPV-RPA194 screen_R (used to screen for successful HDR)	AGGGTTTCTCTGTGTAGTCCTG
p21_F (used for RT-qPCR for P21 mRNA)	CGAGAACGGTGGAACTTTGAC
p21_R (used for RT-qPCR for P21 mRNA)	CAGGGCTCAGGTAGACCTTG
GAPDH_F (used for RT-qPCR for GAPDH mRNA)	CATCACTGCCACCCAGAAGACTG
GAPDH_R (used for RT-qPCR for GAPDH mRNA)	ATGCCAGTGAGCTTCCCGTTCAG
47S-FISH-Flow probes
47S rRNA-FISH_1	GCCTTAAATCGAAAGGGTCT
47S rRNA-FISH_2	AAGAATAGGCTGGACAAGCA
47S rRNA-FISH_3	GAAAGCAGGAAGCGTGGCTC
47S rRNA-FISH_4	AAGCACACGCAAGCAGCAAG
47S rRNA-FISH_5	GACACGCAGCAAAGTCACAG
47S rRNA-FISH_6	CCTCGGGGAAATCGGGAAAA
47S rRNA-FISH_7	AACCGGGACAGGTGTGACAA
47S rRNA-FISH_8	GAAATAAGGTGGCCCTCAAC
47S rRNA-FISH_9	AAAAGAGCGGAGGTTCGGGA
47S rRNA-FISH_10	GAGTGAAGTACTCGGGACTC
47S rRNA-FISH_11	GAACACTTGGACACCACAGA
47S rRNA-FISH_12	CGAGCGACTGCCACAAAAAA
47S rRNA-FISH_13	GATACGGGCAGACACAGAAC
47S rRNA-FISH_14	TTACACGCGGGGCAAGACAG
47S rRNA-FISH_15	CGCGCAATCGGGAGAAACAA
47S Northern Blot probe
47S rRNA_Northern_5'ETS	AGAGAAAAGAGCGGAGGTTCGGGACTCCAA
28S rRNA_Northern_Loading control	TAGGGACAGTGGGAATCTCG
